# Evaluating exon-skipping therapies targeting the central nervous system in Duchenne muscular dystrophy using high-resolution spatial transcriptomics

**DOI:** 10.1101/2025.10.20.683239

**Authors:** Qirong Mao, Alireza Ahmadi, Sharon de Vries, Laura G.M. Heezen, Ophélie Vacca, Mathilde Doisy, Annemieke Aartsma-Rus, Maaike van Putten, Aurélie Goyenvalle, Ahmed Mahfouz, Pietro Spitali

## Abstract

Duchenne muscular dystrophy (DMD) is marked by progressive muscle degeneration due to dystrophin deficiency. Despite cognitive impairments in up to one-third of patients, central nervous system (CNS)-targeted dystrophin restoration remains relatively underexplored compared to muscle-focused therapies. Since dystrophin is expressed in the brain during development and postnatally, it is important to assess which aspects of CNS pathology could be rescued. However, studying *Dmd* is difficult due to its size, low-abundance transcripts, and with multiple isoforms, limiting the sensitivity and isoform resolution of standard sequencing methods. To overcome these limitations, we applied Xenium spatial transcriptomics to target splice junctions, enabling isoform-specific and exon 51 skipping events detection across brain regions and cell types. Using this approach, we analyzed *mdx52* mice lacking the full-length and Dp140 isoforms, treated with two exon 51 skipping therapies (antisense oligonucleotides or AAV-U7ex51). We observed distinct spatial expression patterns in the wild type brain between the full-length isoforms (Dp427c/m/p1) and shorter isoforms (Dp71 and Dp40). The full-length isoforms were predominantly expressed in cortex layers 2/3–6b and the CA1 region, while the shorter isoforms were localized to cortex layer 1 and the dentate gyrus. Among the exon skipping therapies tested, U7ex51 delivered neonatally induced broad exon skipping in neurons and effectively restored full-length isoforms in the targeted cells. This study introduces the first subcellular-resolution spatial transcriptomic atlas of dystrophin presence and rescue in the CNS and demonstrates a framework for evaluating gene therapies in spatially and transcriptionally complex tissues such as the brain.
